# Worker-behavior and behavior-behavior interaction networks in the trap-jaw ant *Odontomachus chelifer* (Latreille, 1802) (Hymenoptera: Formicidae)

**DOI:** 10.1101/2020.05.25.115063

**Authors:** Felipe Marcel Neves, Marcelo Eduardo Borges, Marcio R. Pie

## Abstract

Division of labor is among the main factors to explain the evolutionary success of social systems, from the origins of multicellularity to complex animal societies. The remarkable ecological success of social insects seems to have been largely driven by ergonomic advantages stemming from the behavioral specialization of workers. However, little is known about how individuals and their corresponding behavioral repertoires are related to each other within a division of labor context, particularly by viewing such relationships as complex networks. Applications of network theory to the study of social insects are almost exclusively used to analyze behavioral interactions between individuals, rather than to the study of relations among individuals and behaviors. Here, we use an approach to the study of the organization of the behavioral repertoire of ant colonies that considers both individual-behavior interactions and behavior-behavior interactions, besides colony time budgets. Our study investigates the organization of division of labor in colonies of the trap-jaw ant *Odontomachus chelifer* (Latreille, 1802). All the behavioral acts (including inactivity) performed within three queenright colonies of different sizes (n = 7, 30, and 60 workers) were studied under controlled laboratory conditions. Each ant was individually marked and observed by scan sampling in 10 min intervals for 10 h each (n = 5,919 behavioral acts). We describe the network topologies in terms of centrality, specialization, modularity, and nestedness. This study shows that workers of *O. chelifer* are organized according to structured networks, composed of individuals exhibiting varying degrees of specialization. The observed centrality scores indicate that some behaviors could have a disproportionately larger impact on the network organization (especially self-grooming). The results underscore the potential of the use of complex networks (particularly measures of modularity and nestedness) in order to discover and study novel organizational patterns of social groups in animal behavior.
