## Appendix, as digital supplementary material to this article for "Worker-behavior and behavior-behavior interaction networks in the trap-jaw ant *Odontomachus chelifer* (Latreille, 1802) (Hymenoptera: Formicidae)": IN19.txt

Individuo 19 1423 "Ninho 2" "Behav"
12:00:00 PM	sg
1:00:00 PM	bg
2:00:00 PM	im
3:00:00 PM	im
4:00:00 PM	im
5:00:00 PM	im
6:00:00 PM	im
7:00:00 PM	im
8:00:00 PM	g
9:00:00 PM	im
10:00:00 PM	im
11:00:00 PM	im
12:00:00 AM	bg
1:00:00 AM	bg
2:00:00 AM	wal
3:00:00 AM	bg
4:00:00 AM	im
5:00:00 AM	im
6:00:00 AM	im
7:00:00 AM	im
8:00:00 AM	im
9:00:00 AM	bg
10:00:00 AM	bg
11:00:00 AM	sg
12:00:00 PM	g
1:00:00 PM	im
2:00:00 PM	im
3:00:00 PM	bg
4:00:00 PM	bg
5:00:00 PM	g
6:00:00 PM	bg
7:00:00 PM	bg
8:00:00 PM	bg
9:00:00 PM	sg
10:00:00 PM	im
11:00:00 PM	im
12:00:00 AM	im
1:00:00 AM	im
2:00:00 AM	im
3:00:00 AM	im
4:00:00 AM	im
5:00:00 AM	im
6:00:00 AM	im
7:00:00 AM	im
8:00:00 AM	im
9:00:00 AM	wal
10:00:00 AM	im
11:00:00 AM	im
12:00:00 PM	im
1:00:00 PM	im
2:00:00 PM	im
3:00:00 PM	im
4:00:00 PM	im
5:00:00 PM	im
6:00:00 PM	im
7:00:00 PM	im
8:00:00 PM	im
9:00:00 PM	im
10:00:00 PM	im
11:00:00 PM	im
12:00:00 AM	wal
1:00:00 AM	im
2:00:00 AM	im
3:00:00 AM	im
4:00:00 AM	im
5:00:00 AM	im
6:00:00 AM	im
7:00:00 AM	im
8:00:00 AM	end
