## Appendix, as digital supplementary material to this article for "Worker-behavior and behavior-behavior interaction networks in the trap-jaw ant *Odontomachus chelifer* (Latreille, 1802) (Hymenoptera: Formicidae)": IN27.txt

Ninho 2 "Individuo 27 ?212" "Behav"
12:00:00 PM	im
1:00:00 PM	im
2:00:00 PM	im
3:00:00 PM	im
4:00:00 PM	im
5:00:00 PM	im
6:00:00 PM	im
7:00:00 PM	im
8:00:00 PM	sg
9:00:00 PM	sg
10:00:00 PM	im
11:00:00 PM	im
12:00:00 AM	im
1:00:00 AM	im
2:00:00 AM	im
3:00:00 AM	im
4:00:00 AM	im
5:00:00 AM	im
6:00:00 AM	im
7:00:00 AM	im
8:00:00 AM	im
9:00:00 AM	im
10:00:00 AM	im
11:00:00 AM	sg
12:00:00 PM	im
1:00:00 PM	im
2:00:00 PM	im
3:00:00 PM	im
4:00:00 PM	im
5:00:00 PM	im
6:00:00 PM	im
7:00:00 PM	im
8:00:00 PM	im
9:00:00 PM	im
10:00:00 PM	im
11:00:00 PM	im
12:00:00 AM	im
1:00:00 AM	im
2:00:00 AM	im
3:00:00 AM	im
4:00:00 AM	im
5:00:00 AM	im
6:00:00 AM	bc
7:00:00 AM	bc
8:00:00 AM	bc
9:00:00 AM	bc
10:00:00 AM	bc
11:00:00 AM	bc
12:00:00 PM	bc
1:00:00 PM	bc
2:00:00 PM	bc
3:00:00 PM	bc
4:00:00 PM	bc
5:00:00 PM	bc
6:00:00 PM	bc
7:00:00 PM	bc
8:00:00 PM	bc
9:00:00 PM	bc
10:00:00 PM	bc
11:00:00 PM	bc
12:00:00 AM	bc
1:00:00 AM	bc
2:00:00 AM	bc
3:00:00 AM	bc
4:00:00 AM	end
