## Appendix, as digital supplementary material to this article for "Worker-behavior and behavior-behavior interaction networks in the trap-jaw ant *Odontomachus chelifer* (Latreille, 1802) (Hymenoptera: Formicidae)": IN3.txt

Ninho 3 "Indv Verd" "acts"
12:00:00 PM	fp
1:00:00 PM	fp
2:00:00 PM	fp
3:00:00 PM	fp
4:00:00 PM	fp
5:00:00 PM	wal
6:00:00 PM	wal
7:00:00 PM	im
8:00:00 PM	im
9:00:00 PM	im
10:00:00 PM	fd
11:00:00 PM	sg
12:00:00 AM	im
1:00:00 AM	im
2:00:00 AM	wal
3:00:00 AM	cw
4:00:00 AM	fp
5:00:00 AM	fp
6:00:00 AM	fp
7:00:00 AM	im
8:00:00 AM	fp
9:00:00 AM	wal
10:00:00 AM	fp
11:00:00 AM	fd
12:00:00 PM	fd
1:00:00 PM	fd
2:00:00 PM	wal
3:00:00 PM	im
4:00:00 PM	im
5:00:00 PM	wal
6:00:00 PM	im
7:00:00 PM	im
8:00:00 PM	fd
9:00:00 PM	im
10:00:00 PM	im
11:00:00 PM	wal
12:00:00 AM	im
1:00:00 AM	im
2:00:00 AM	im
3:00:00 AM	fp
4:00:00 AM	im
5:00:00 AM	im
6:00:00 AM	im
7:00:00 AM	im
8:00:00 AM	im
9:00:00 AM	im
10:00:00 AM	im
11:00:00 AM	fd
12:00:00 PM	im
1:00:00 PM	im
2:00:00 PM	sg
3:00:00 PM	im
4:00:00 PM	im
5:00:00 PM	im
6:00:00 PM	im
7:00:00 PM	im
8:00:00 PM	fd
9:00:00 PM	im
10:00:00 PM	im
11:00:00 PM	im
12:00:00 AM	fp
1:00:00 AM	im
2:00:00 AM	im
3:00:00 AM	im
4:00:00 AM	fp
5:00:00 AM	fp
6:00:00 AM	fp
7:00:00 AM	im
8:00:00 AM	im
9:00:00 AM	im
10:00:00 AM	im
11:00:00 AM	wal
12:00:00 PM	im
1:00:00 PM	im
2:00:00 PM	im
3:00:00 PM	end
