## Appendix, as digital supplementary material to this article for "Worker-behavior and behavior-behavior interaction networks in the trap-jaw ant *Odontomachus chelifer* (Latreille, 1802) (Hymenoptera: Formicidae)": IN5.txt

Ninho 3 "Indv Am" "acts"
12:00:00 PM	im
1:00:00 PM	im
2:00:00 PM	fd
3:00:00 PM	fd
4:00:00 PM	fd
5:00:00 PM	fd
6:00:00 PM	fp
7:00:00 PM	fp
8:00:00 PM	fp
9:00:00 PM	fd
10:00:00 PM	fp
11:00:00 PM	fp
12:00:00 AM	bc
1:00:00 AM	wal
2:00:00 AM	fd
3:00:00 AM	fd
4:00:00 AM	fd
5:00:00 AM	fd
6:00:00 AM	sg
7:00:00 AM	fd
8:00:00 AM	wal
9:00:00 AM	im
10:00:00 AM	im
11:00:00 AM	fd
12:00:00 PM	wal
1:00:00 PM	sg
2:00:00 PM	im
3:00:00 PM	im
4:00:00 PM	sg
5:00:00 PM	im
6:00:00 PM	im
7:00:00 PM	wal
8:00:00 PM	im
9:00:00 PM	im
10:00:00 PM	wal
11:00:00 PM	im
12:00:00 AM	im
1:00:00 AM	im
2:00:00 AM	im
3:00:00 AM	im
4:00:00 AM	im
5:00:00 AM	im
6:00:00 AM	im
7:00:00 AM	im
8:00:00 AM	wal
9:00:00 AM	im
10:00:00 AM	im
11:00:00 AM	wal
12:00:00 PM	im
1:00:00 PM	im
2:00:00 PM	wal
3:00:00 PM	fd
4:00:00 PM	fd
5:00:00 PM	fd
6:00:00 PM	im
7:00:00 PM	im
8:00:00 PM	wal
9:00:00 PM	im
10:00:00 PM	im
11:00:00 PM	im
12:00:00 AM	im
1:00:00 AM	im
2:00:00 AM	im
3:00:00 AM	im
4:00:00 AM	im
5:00:00 AM	im
6:00:00 AM	end
