## Appendix, as digital supplementary material to this article for "Worker-behavior and behavior-behavior interaction networks in the trap-jaw ant *Odontomachus chelifer* (Latreille, 1802) (Hymenoptera: Formicidae)": Data S6.txt

	Indv1	Indv2	indv3	indv4	indv5	indv6	Indv7	Indv8	Indv9	indv10	indv11	indv12	indv13	Indv14	Indv15	Indv16	Indv17	Indv18	Indv19	Indv20	Indv21	Indv22	Indv23	Indv24	Indv25	Indv26	Indv27	Indv28	Indv29	Indv30
im	51	52	49	52	49	51	57	52	59	57	55	42	56	42	60	46	52	45	41	51	53	50	54	54	54	59	36	33	50	45
wl	0	2	1	5	9	0	2	1	0	2	1	0	2	4	1	2	7	1	3	5	2	3	1	2	2	0	0	2	0	7
sg	1	5	5	2	3	6	2	3	1	2	5	8	3	4	0	2	0	0	3	3	2	0	4	0	5	2	3	5	4	4
at	0	0	1	1	0	0	0	0	0	0	0	0	0	0	0	1	0	1	0	0	1	0	0	2	0	0	0	1	0	0
g	1	1	4	1	0	2	0	1	1	0	0	1	0	2	0	6	1	3	3	2	0	4	0	3	0	0	0	2	1	3
bg	2	1	0	0	0	2	0	4	0	0	0	3	0	2	0	2	0	1	11	0	0	0	1	0	0	0	0	0	6	2
bc	5	0	1	0	0	0	0	0	0	0	0	7	0	7	0	0	1	1	0	0	3	3	0	0	0	0	22	8	0	0
cb	1	0	0	0	0	0	0	0	0	0	0	0	0	1	0	1	0	8	0	0	0	1	0	0	0	0	0	10	0	0
cd	0	0	0	0	0	0	0	0	0	0	0	0	0	0	0	0	0	0	0	0	0	0	1	0	0	0	0	0	0	0
cf	0	0	0	0	0	0	0	0	0	0	0	0	0	0	0	1	0	0	0	0	0	0	0	0	0	0	0	0	0	0
fp	0	0	0	0	0	0	0	0	0	0	0	0	0	0	0	1	0	0	0	0	0	0	0	0	0	0	0	0	0	0
