## Appendix, as digital supplementary material to this article for "Worker-behavior and behavior-behavior interaction networks in the trap-jaw ant *Odontomachus chelifer* (Latreille, 1802) (Hymenoptera: Formicidae)": BTN3.txt

	wl	sg	at	g	bg	bc	cb	cd	fp
wl	0	0	0	0	0	0	0	0	0
sg	0	1	1	0	0	0	0	0	0
at	0	1	0	0	0	0	0	0	0
g	0	1	0	2	0	0	0	0	0
bg	0	0	0	0	0	0	0	0	0
bc	0	0	0	0	0	0	0	0	0
cb	0	0	0	0	0	0	0	0	0
cd	0	0	0	0	0	0	0	0	0
fp	0	0	0	0	0	0	0	0	0
