## Appendix, as digital supplementary material to this article for "Worker-behavior and behavior-behavior interaction networks in the trap-jaw ant *Odontomachus chelifer* (Latreille, 1802) (Hymenoptera: Formicidae)": Data S15.txt

	wl	sg	at	g	bg	bc	cb	cd	fp	cf	fd
wl	12	4	0	0	0	0	0	0	9	1	4
sg	4	5	0	0	0	0	0	0	3	0	4
at	1	0	0	0	0	0	0	0	0	0	1
g	0	0	0	0	0	0	0	0	0	0	0
bg	0	0	0	0	0	0	0	0	0	0	0
bc	1	0	0	0	0	0	0	0	0	0	0
cb	0	0	0	0	0	0	0	0	0	0	0
cd	0	0	0	0	0	0	0	0	0	0	0
fp	6	1	1	0	0	0	0	0	29	1	2
cf	0	0	0	0	0	0	0	0	1	0	1
fd	8	6	0	0	0	0	0	0	2	1	20
