## Appendix, as digital supplementary material to this article for "Worker-behavior and behavior-behavior interaction networks in the trap-jaw ant *Odontomachus chelifer* (Latreille, 1802) (Hymenoptera: Formicidae)": Data S20.txt

	wl	sg	at	g	bg	bc	cb	cd	fp	cf	fd
wl	NA	0.03234	0.6806	0.45311	0.50346	0.2186051	0.4194	1	0.0009512	0.7087	0.0000000000006902492
sg	0.003030	NA	0.6806	0.09	0.01787	0.4745025	0.4194	1	0.1708269	0.7087	0.0000554400293922462
at	0.105492	0.2104	NA	0.45311	0.50346	0.2186051	0.4194	1	0.2326683	0.7087	0.2972
g	0.534063	0.2104	0.6806	NA	0.9115282379094	0.2186051	0.9416	1	0.5773107	0.7087	0.09829
bg	0.105492	0.1858817807279645	0.6806	0.45311	NA	0.2186051	0.298805533901799702523050	1	0.2326683	0.7087	0.09829
bc	0.824454	0.3655915375648322	0.6806	0.45311	0.50346	NA	0.000000000000000003725006	1	0.2326683	0.7087	0.09829
cb	0.028811	0.1054847203889091	0.6806	0.45311	0.50346	0.0004335	NA	1	0.2326683	0.7087	0.09829
cd	0.028811	0.1054847203889091	0.6806	0.45311	0.50346	0.2186051	0.4194	NA	0.2326683	0.7087	0.09829
fp	0.181959	0.1054847203889091	0.6806	0.45311	0.50346	0.2186051	0.4194	1	NA	0.7087	0.09829
cf	0.028811	0.0654355241909689	0.6806	0.45311	0.50346	0.2186051	0.4194	1	0.50672948916695	NA	0.2972
fd	0.005323	0.0000000001889897	0.6806	0.45311	0.50346	0.2186051	0.4194	1	1	1	NA
